# Diversity and varying predation capacities of Amoebozoa against opportunistic vibrios in contrasting Mediterranean coastal environments

**DOI:** 10.1101/2025.03.14.643055

**Authors:** Etienne Robino, Angélique Perret, Cyril Noel, Philippe Haffner, Laurent Intertaglia, Marion Richard, Noémie Descamps, Axelle Sellier, Laura Onillon, Philippe Lebaron, Delphine Destoumieux-Garzón, Guillaume M. Charrière

## Abstract

Free-living amoebae (FLA) are ubiquitous and can be found in many types of environments including soil, freshwater, air and marine environments. They feed on various microorganisms and can play an important role in the food web and its dynamics. We previously described that FLAs belonging to the *Vannella* genus from the oyster farming area of the Thau lagoon in France could establish stable interactions with *Vibrionaceae* and could play a role in the selection of some virulence factors, potentially influencing pathogen dynamics. To further investigate the ecological interactions between FLA populations and Vibrionaceae in Mediterranean coastal waters, we conducted monthly sampling for one year at three contrasting sites. Free-living amoebae populations were isolated by culturing water and sediment samples on different bacterial lawns, including *E. coli* or *V. tasmaniensis*, *V. crassostreae* and *V. harveyi*. Amoebozoan diversity was analyzed using v4-18S barcoding and revealed distinct communities between the sediment and the water column, with Vannellidae significantly enriched in the water column whereas Paramoebidae were significantly enriched in the sediments. Selection of grazers on different bacterial lawns revealed that *V. tasmaniensis* inhibited the growth of most Vannellidae, whereas *V. crassostreae* inhibited the growth of a large proportion of Paramoebidae. These differences were further confirmed in functional grazing assays using isolates belonging to each Amoebozoa taxonomic group. Overall, our results highlight the need for more comprehensive studies of the diversity and population dynamics of Amoebozoa in marine environments, and that the role of these diversified grazers in shaping vibrio communities is complex and still poorly characterized.
