## Supplemental Table 4 for "Diversity and varying predation capacities of Amoebozoa against opportunistic vibrios in contrasting Mediterranean coastal environments"

### Sheet: Feuille 1
ancom
	W	Reject null hypothesis
Eukaryota;Amoebozoa;Lobosa;Discosea-Flabellinia;Dactylopodida;Paramoebidae	16	True
Eukaryota;Amoebozoa;Lobosa;Discosea-Flabellinia;Vannellida;Vannellidae	14	True
Eukaryota;Amoebozoa;Lobosa;Discosea-Flabellinia;Dactylopodida;Vexilliferidae	11	False
Eukaryota;Amoebozoa;Lobosa;Tubulinea;Leptomyxida;Flabellulidae	10	False
Eukaryota;Amoebozoa;Lobosa;Tubulinea;Tubulinea_X;Tubulinea_XX	10	False
Eukaryota;Amoebozoa;Amoebozoa_X;Amoebozoa_XX;UI13E03-lineage;UI13E03-lineage_X	5	False
Eukaryota;Amoebozoa;Lobosa;Discosea-Longamoebia;Dermamoebida;Dermamoebidae	5	False
Eukaryota;Amoebozoa;Lobosa;Lobosa_X;Himatismenida;Himatismenida_X	5	False
Eukaryota;Amoebozoa;Breviatea;Breviatea_X;Breviatea_XX;Subulatomonas-lineage	5	False
Eukaryota;Amoebozoa;Lobosa;Lobosa_X;Stygamoebida;Stygamoebida_X	5	False
Eukaryota;Amoebozoa;Lobosa;Lobosa_X;Stygamoebida;Vermistella-lineage	5	False
Eukaryota;Amoebozoa;Lobosa;Tubulinea;Nolandida;Nolandellidae	4	False
Eukaryota;Amoebozoa;Lobosa;Lobosa_X;Himatismenida;Parvamoebidae	4	False
Eukaryota;Amoebozoa;Lobosa;Lobosa_X;Centramoebida;Acanthamoebidae	4	False
Eukaryota;Amoebozoa;Lobosa;Tubulinea;Leptomyxida;Rhizamoeba-saxonica-lineage	2	False
Eukaryota;Amoebozoa;Lobosa;Tubulinea;__;__	2	False
Eukaryota;Amoebozoa;Lobosa;Tubulinea;Echinamoebida;Vermamoebidae	1	False
